# Global RNA interactome of nitrogen starved *Escherichia coli* uncovers a conserved post-transcriptional regulatory axis required for optimal growth recovery

**DOI:** 10.1101/2023.10.02.560498

**Authors:** Josh McQuail, Gianluca Matera, Tom Gräfenhan, Thorsten Bischler, Per Haberkant, Frank Stein, Jörg Vogel, Sivaramesh Wigneshweraraj

## Abstract

The RNA binding protein Hfq has a central role in the post-transcription control of gene expression in many bacteria. Numerous studies have mapped the transcriptome-wide Hfq-mediated RNA-RNA interactions in growing bacteria or bacteria that have entered short-term growth-arrest. To what extent post-transcriptional regulation underpins gene expression in growth-arrested bacteria remains unknown. Here, we used nitrogen (N) starvation as a model to study the Hfq-mediated RNA interactome as *Escherichia coli* enter, experience, and exit long-term growth arrest. We observe that the Hfq-mediated RNA interactome undergoes extensive changes during N starvation, with the conserved SdsR sRNA making the most interactions with different mRNA targets exclusively in long-term N-starved *E. coli*. Taking a proteomics approach, we reveal that in growth-arrested cells SdsR influences gene expression far beyond its direct mRNA targets. We demonstrate that the absence of SdsR significantly compromises the ability of the mutant bacteria to recover growth competitively from the long-term N-starved state and uncover a conserved post-transcriptional regulatory axis which underpins this process.
