## Supplementary Table 2 for "Global RNA interactome of nitrogen starved *Escherichia coli* uncovers a conserved post-transcriptional regulatory axis required for optimal growth recovery"

### Sheet: Sheet
Table S2: Counts of sequenced and mapped fragments fragments in individual and unifed datasets, as identified through RIL-seq
Library name	Total number of fragments	Number of fragments after processing and mapping	% fragments remaining after processing and mapping	Mapped as single	Mapped as single excluding rRNA	Mapped as chimeric	Mapped as chimeric exc rRNA	% Chimeric fragments out of mapped fragments	Number of S-chimeras	Number of S-chimeras threshold 30
Hfq_N+_1	20168208	14514124	71.9654	12433346	7170728	2080778	982329	6.76809	1075	404
Hfq_N+_2	20377522	15066151	73.9351	13217466	5965982	1848685	808218	5.36446	827	298
Hfq_N+_3	22087813	16678906	75.5118	15374998	7474852	1303908	651277	3.90479	866	282
Hfq_N+_unified	62633543	46259181	73.8569	41025810	20611562	5233371	2441824	5.27857	2134	1012
Hfq_N-_1	20626358	15300472	74.1792	13396975	6168735	1903497	874078	5.71275	969	358
Hfq_N-_2	19757693	14813553	74.9761	12959482	5394018	1854071	819123	5.52955	936	324
Hfq_N-_3	16588331	12385100	74.6615	10766481	5772924	1618619	887309	7.16433	1127	423
Hfq_N-_unified	56972382	42499125	74.596	37122938	17335677	5376187	2580510	6.07191	2351	1101
Hfq_N-24_1	19739371	14017799	71.0144	12088943	5434895	1928856	770223	5.49461	985	354
Hfq_N-24_2	18256952	13135042	71.9454	11361088	5063926	1773954	800756	6.09633	944	364
Hfq_N-24_3	17515134	12152801	69.3846	10122363	7300235	2030438	1284640	10.5707	1242	514
Hfq_N-24_unified	55511457	39305642	70.8064	33572394	17799056	5733248	2855619	7.26516	2446	1167
Hfq_N-24+2_1	19693895	14112156	71.6575	12452200	6762243	1659956	663737	4.7033	934	280
Hfq_N-24+2_2	17822236	12451425	69.8646	10864463	8856351	1586962	967764	7.77232	1295	401
Hfq_N-24+2_3	21826992	16714327	76.5764	15395550	6488253	1318777	528105	3.15959	711	203
Hfq_N-24+2_unified	59343123	43277908	72.9283	38712213	22106847	4565695	2159606	4.99009	2354	943
WT_N+_1	21582707	17049801	78.9975	16628335	2309122	421466	43005	0.252232	41	21
WT_N+_2	20175495	15437239	76.5148	15054523	2287891	382716	32439	0.210135	51	14
WT_N+_3	17867484	13814857	77.3184	13511847	2144744	303010	25048	0.181312	31	11
WT_N+_unified	59625686	46301897	77.6543	45194705	6741757	1107192	100492	0.217036	113	54
WT_N-_1	18127269	13750724	75.8566	13265793	1403431	484931	30979	0.22529	58	22
WT_N-_2	17979692	13603507	75.6604	13169179	900067	434328	25348	0.186334	43	14
WT_N-_3	19924177	15818962	79.3958	15475595	1909804	343367	24444	0.154523	28	10
WT_N-_unified	56031138	43173193	77.0521	41910567	4213302	1262626	80771	0.187086	132	68
WT_N-24_1	22390740	16795199	75.0096	16327791	2216353	467408	34050	0.202737	36	17
WT_N-24_2	22021727	16882077	76.661	16476211	2027273	405866	23231	0.137607	29	11
WT_N-24_3	19067127	14669966	76.9385	14365042	1686694	304924	19385	0.132141	18	4
WT_N-24_unified	63479594	48347242	76.1619	47169044	5930320	1178198	76666	0.158574	87	43
WT_N-24+2_1	19535636	14570677	74.5851	14195469	1410112	375208	27062	0.185729	41	15
WT_N-24+2_2	20668382	15894658	76.9033	15456373	1849827	438285	27886	0.175443	37	15
WT_N-24+2_3	19101806	14480671	75.8079	14151199	1256387	329472	23762	0.164095	22	6
WT_N-24+2_unified	59305824	44946006	75.7868	43803041	4516326	1142965	78710	0.175121	93	50
Library name: Short name of library
Total number of fragments: Total number of sequenced fragments in the library
Number of fragments after processing and mapping: Number of all sequenced fragments after quality control and adapter removal, and subsequent mapping
% of fragments remaining after processing and mapping: Percentage representation of (Number of sequenced fragments after processing and mapping) / (Total number of sequenced fragments)
Mapped as single: Number of sequenced fragments for which both ends mapped to the same transcript or within 1000 nucleotide (nt) region
Mapped as single no rRNA: Same as above excluding all sense rRNA-related entires
Mapped as chimeric: Number of sequenced fragments with ends mapped to two different genomic locations
Mapped as chimera no rRNA: Same as above excluding all sense rRNA-related entires
% Chimeric fragments out of mapped fragments: Percentage representation of (Mapped as chimeric exc rRNA) / (Mapped sequenced fragments)
Number of S-chimeras: Number of RNA-RNA pairs represented by S-chimeras. Sense rRNA-related entries are excluded
Number of S-chimeras threshold 30: Number of RNA-RNA pairs represented by S-chimeras with ≥30 chimeric fragments. Sense rRNA-related entries are excluded
